# Single recipient cell tracking of tellurium-labeled extracellular vesicle proteomes (TeLEV) identifies EV-driven immunomodulation

**DOI:** 10.1101/2025.11.01.685872

**Authors:** Daniel Bachurski, Rahil Gholamipoorfard, Yong-Jia Bu, Patrick Hoelker, Lisa Wessendorf, Hendrik Jestrabek, Luca D. Schreurs, David Stahl, Amin Mokhlesi, Philipp Gödel, Felix Gaedke, Elias Ranjbari, Selen Seyhan, Ulrike Resch, Luisa Marie Schmidt, Tobias Tertel, France Rose, Cláudio Pinheiro, Maribel L. Corona, Anton von Lom, Alexander Frederik vom Stein, Phuong-Hien Nguyen, Katrin S. Reiners, An Hendrix, Guillaume van Niel, Marcus Krüger, Katarzyna Bozek, Lydia Meder, Per Malmberg, Paula Cramer, Barbara Eichhorst, Martin Peifer, Roland T. Ullrich, Astrid Schauss, Christian Pallasch, Paul J. Bröckelmann, Ron D. Jachimowicz, Christian Preußer, Bernd Giebel, Elke Pogge von Strandmann, Mark Nitz, Michael Hallek, Nima Abedpour

## Abstract

Extracellular vesicles (EVs) mediate tumor-immune cell communication by carrying protein cargo that can immediately modulate signaling and antigen presentation. Yet mapping the uptake of primary EV proteomes by human immune cells at single-cell resolution has been constrained by a lack of labeling strategies. We show here that TeLEV, a tellurium-based metabolic mass tagging approach that incorporates L-2-tellurienylalanine (TePhe) into EV proteomes, can produce a biologically rare monoisotopic signal, which is detectable by mass cytometry, imaging mass cytometry, and nanoscale SIMS, without perturbing EV morphology, yield, or proteome composition. We applied TeLEV to label primary malignant B-cell-derived EVs (MBC-EVs) from chronic lymphocytic leukemia (CLL) patients and could follow EV uptake by distinct cell populations of healthy donor peripheral blood mononuclear cells. MBC-EV uptake occurred predominantly in cells of myeloid lineages. In direct control experiments with matched secreted proteins, a machine learning approach identified CD123, CD127, and CD25 as key markers distinguishing primary MBC-EV recipients from matched secreted protein recipient cells. Nanoscale imaging enabled localization of EV-delivered proteins within heterochromatin, whereas Te-labeled secreted proteins accumulated in the cytoplasm of recipient cells. We then generated a pan-immune EV uptake atlas by tracing the uptake of primary and cell-line EVs from nine cell lines and six donors with chronic lymphocytic leukemia into 2,977,094 recipient cells across 43 cell types and subpopulations. We found that the uptake of MBC-EVs by myeloid recipients induced monocyte-derived dendritic-cell polarization characterized by the co-expression of the interleukin-receptor triad (IL-RT: CD123, CD127, CD25) identified above. Time-resolved EV uptake analysis showed a rapid, transient expression of CD123/CD127 followed by CD25, both tightly coupled to MBC-EV uptake by myeloid cells. The intensity of IL-RT expression correlated with that of PD-L1 and BCL-2. Using different STAT degraders to bidirectionally modify the EV-induced STAT5 signal, we observed that MBC-EV uptake and IL-RT, PD-L1, and BCL-2 expression increased with STAT3 degradation and decreased with STAT5 degradation. To investigate the functional consequences of the MBC-EV-induced changes, we showed that MBC-EVs in the presence of IL-2 induced a high-CD25 immune state with low cytotoxic and high B cell proliferation. Taken together, TeLEV represents a novel tool for single-cell tracking of EV proteomes, revealing STAT5-dependent immune remodeling of recipient cells.
