## Supplementary Table 1 for "Single recipient cell tracking of tellurium-labeled extracellular vesicle proteomes (TeLEV) identifies EV-driven immunomodulation"

### Sheet: EV_counts
Sample name	Primary cells	Cell line	Used volume PBS-HAT [µL]	Used volume EVs [µL]	Corresponding volume CCM [mL]	EV count used [#]	EVs used per recipient cell [#]
PBS-HAT ctrl.	NaN	NaN	200	0	NaN	NaN	NaN
MEC-1 ctrl.	NaN	MEC-1	84	116	25	21000000000	21000
OSU-CLL ctrl.	NaN	OSU-CLL	70.7	129.3	25	18000000000	18000
Ramos ctrl.	NaN	Ramos	79.5	120.5	25	14850000000	14850
THP-1 ctrl.	NaN	THP-1	86.2	113.8	25	16500000000	16500
Jurkat ctrl.	NaN	Jurkat	90.5	109.5	25	34200000000	34200
HS-5 ctrl.	NaN	HS-5	74.1	125.9	25	48750000000	48750
HEK293T ctrl.	NaN	HEK293T	89	111	25	23250000000	23250
U937 ctrl.	NaN	U937	27.4	172.6	25	95625000000	95625
SU-DHL-4 ctrl.	NaN	SU-DHL-4	76.7	123.3	25	33500000000	33500
Pat. 1 ctrl.	Pat. 1	NaN	83.9	116.1	25	11550000000	11550
Pat. 2 ctrl.	Pat. 2	NaN	84	116	25	6000000000	6000
Pat. 3 ctrl.	Pat. 3	NaN	67.9	132.1	25	2775000000	2775
Pat. 4 ctrl.	Pat. 4	NaN	109	91	25	825000000	825
Pat. 5 ctrl.	Pat. 5	NaN	76.6	123.4	25	1425000000	1425
Pat. 6 ctrl.	Pat. 6	NaN	52.8	147.2	25	7650000000	7650
PBS-HAT ctrl.	NaN	NaN	200	0	NaN	NaN	NaN
MEC-1 130TePhe	NaN	MEC-1	83.4	116.6	25	13500000000	13500
OSU-CLL 130TePhe	NaN	OSU-CLL	45.7	154.3	25	21000000000	21000
Ramos 130TePhe	NaN	Ramos	67.9	132.1	25	9150000000	9150
THP-1 130TePhe	NaN	THP-1	90.1	109.9	25	20250000000	20250
Jurkat 130TePhe	NaN	Jurkat	92.2	107.8	25	26400000000	26400
HS-5 130TePhe	NaN	HS-5	68	132	25	33375000000	33375
HEK293T 130TePhe	NaN	HEK293T	89	111	25	16500000000	16500
U937 130TePhe	NaN	U937	32.2	167.8	25	71250000000	71250
SU-DHL-4 130TePhe	NaN	SU-DHL-4	77.5	122.5	25	41000000000	41000
Pat. 1 130TePhe	Pat. 1	NaN	75.1	124.9	25	10800000000	10800
Pat. 2 130TePhe	Pat. 2	NaN	85.7	114.3	25	5625000000	5625
Pat. 3 130TePhe	Pat. 3	NaN	72.4	127.6	25	3075000000	3075
Pat. 4 130TePhe	Pat. 4	NaN	107.8	92.2	25	1290000000	1290
Pat. 5 130TePhe	Pat. 5	NaN	34.9	165.1	25	2625000000	2625
Pat. 6 130TePhe	Pat. 6	NaN	77.1	122.9	25	10200000000	10200
