## Supplementary Table 2 for "Single recipient cell tracking of tellurium-labeled extracellular vesicle proteomes (TeLEV) identifies EV-driven immunomodulation"

### Sheet: Ranked cell types
Cell type	log₂ FC	p-value
Monocytes	3.438	****
Intermediate Monocytes	2.884	****
Classical Monocytes	2.871	****
CD197+ IL2R/IL7R+ Monocytes	2.401	****
pDCs	2.375	****
IL2R/IL7R+ Monocytes	2.358	****
mDCs	2.331	****
Non-classical Monocytes	1.836	****
MAIT NKT cells	0.947	****
CD56++ Early NK cells	0.723	****
B cells	0.685	****
Memory B cells	0.664	****
gd T cells	0.653	****
CD127+ gd T cells	0.653	****
NK cells	0.653	****
Early NK cells	0.652	****
CD127- gd T cells	0.648	****
Naive B cells	0.645	****
Late NK cells	0.642	****
Effector memory CD4 T cells	0.602	****
Central memory CD4 T cells	0.597	****
Th17 T cells	0.577	****
Basophils	0.555	****
Central memory CD8 T cells	0.511	****
Naive CD4 T cells	0.505	****
T cells	0.498	****
Effector memory CD8 T cells	0.489	****
CD4 T cells	0.481	****
Naive and central memory CD8 T cells	0.469	****
Naive CD8 T cells	0.465	****
CD8 T cells	0.455	****
Terminal memory CD4 T cells	0.442	****
Tfh cells	0.436	****
CD56+ Terminal effector CD8 T cells	0.427	****
Effector CD8 T cells	0.427	****
Th1 T cells	0.427	****
DNT cells	0.416	****
Terminal effector CD8 T cells	0.416	****
Memory CD4 T cells	0.415	****
Neutrophils	0.372	ns
Th2 T cells	0.371	****
Plasmablasts	0.281	***
Tregs	0.092	****

### Sheet: glossary
Variable	Interpretation
cell type	All cell types and subtypes ranked according to their log₂ fold change.
log₂ FC	log₂ Fold-change of CD25 expression comparing the average expression in Group 1 (Pat.1, Pat.4, Ramos, Su-DHL-4) against Group 2 (Pat.5, Pat.6, HS-5, Pat.2, MEC-1, control, Pat.3, HEK293T, THP-1, Jurkat, U937, OSU-CLL).
p-value	A one-sided Mann–Whitney U test was performed to test whether the distribution of Group 1 is stochastically greater than that of Group 2. p values below 0.05 were considered statistically significant and are indicated as follows: *p < 0.05, **p < 0.01, ***p < 0.001, and ****p <0.0001
