## Supplementary Table 3 for "Single recipient cell tracking of tellurium-labeled extracellular vesicle proteomes (TeLEV) identifies EV-driven immunomodulation"

### Sheet: Patient characteristics
Patient ID	Age	Sex	Binet stage	Number of CLL-directed therapies	TP53 mutation status (unmutated, mutated, missing)	IGHV mutation status (unmutated, mutated, missing)	Serum thymidine kinase (U l^-1)	Serum ß2-microglobulin (mg l^-1)	Complex karyotype (<3 aberrations, >= 3 aberrations, missing)	Cytogenetic subgroups hierarchical order (Deletion 17p, Deletion 11q, Trisomy 12, No abnormalities, Deletion 13q, Missing)
1	85	m	C	1	unmutated	mutated	missing	4.7	<3 aberrations	Trisomy 12
2	67	m	B	0	unmutated	mutated	24.9	3.6	>=3 aberrations	Trisomy 12 Deletion 13q
3	73	f	A	0	unmutated	mutated	29	3.5	<3 aberrations	Deletion 13q
4	63	m	B	4	mutated	unmutated	32.4	4.3	<3 aberrations	Deletion 13q
5	81	m	C	3	unmutated	mutated	8.2	3.1	>=3 abberations	Trisomy 12
6	61	m	A	2	mutated	mutated	22.5	3.1	<3 aberrations	Deletion 13q
7	57	f	missing	5	mutated	unmutated	22.8	4.8	>=3 abberations	Deletion 17p Deletion 11q Deletion 13q
8	69	m	missing	0	mutated	mutated	<0.5	2.7	<3 aberrations	Deletion 13q
9	65	f	B	0	mutated	mutated	missing	1.8	<3 aberrations	Deletion 13q
10	59	m	A	0	unmutated	mutated	30.3	3.1	<3 aberrations	Trisomy 12
11	62	m	missing	missing	missing	missing	missing	missing	missing	missing
12	55	m	B	2	mutated	unmutated	missing	4.1	missing	missing
