## Supplementary Table 4 for "Single recipient cell tracking of tellurium-labeled extracellular vesicle proteomes (TeLEV) identifies EV-driven immunomodulation"

### Sheet: Mass_cytometry
Reagent or resource	Specification	Source	Identifier
Anti-human CD45 (HI30)	89Y	Standard BioTools	Included in MDIPA (Cat# 201334)
Anti-human ROR1 (2A2)	106Cd	BioLegend	Self-conjugated (Cat# 357802)
Anti-human CD5 (REA782)	110Cd	Miltenyi Biotec	Self-conjugated (Cat#130-124-324)
Anti-human ZAP70 (REA814)	111Cd	Miltenyi Biotec	Self-conjugated (custom)
Anti-human IgM (PJ2-22H3)	112Cd	Miltenyi Biotec	Self-conjugated (Cat#130-108-052)
Anti-human CD23 (EBVCS-5)	113Cd	BioLegend	Self-conjugated (Cat# 338502)
Anti-human CD79b (REA120)	114Cd	Miltenyi Biotec	Self-conjugated (custom)
Anti-human CXCR4 (REA649)	116Cd	Miltenyi Biotec	Self-conjugated (Cat#130-122-324)
Anti-human CD196/CCR6 (G034E3)	141Pr	Standard BioTools	Included in MDIPA (Cat# 201334)
Anti-human BCL2 (REA872)	142Nd	Miltenyi Biotec	Self-conjugated (custom)
Anti-human CD123 (6H6)	143Nd	Standard BioTools	Included in MDIPA (Cat# 201334)
Anti-human CD19 (HIB19)	144Nd	Standard BioTools	Included in MDIPA (Cat# 201334)
Anti-human CD4 (RPA-T4)	145Nd	Standard BioTools	Included in MDIPA (Cat# 201334)
Anti-human CD8a (RPA-T8)	146Nd	Standard BioTools	Included in MDIPA (Cat# 201334)
Anti-human CD11c (Bu15)	147Sm	Standard BioTools	Included in MDIPA (Cat# 201334)
Anti-human CD16 (3G8)	148Nd	Standard BioTools	Included in MDIPA (Cat# 201334)
Anti-human CD45RO (UCHL1)	149Sm	Standard BioTools	Included in MDIPA (Cat# 201334)
Anti-human CD45RA (HI100)	150Nd	Standard BioTools	Included in MDIPA (Cat# 201334)
Anti-human CD161 (HP-3G10)	151Eu	Standard BioTools	Included in MDIPA (Cat# 201334)
Anti-human CD194/CCR4 (L291H4)	152Sm	Standard BioTools	Included in MDIPA (Cat# 201334)
Anti-human CD25 (BC96)	153Eu	Standard BioTools	Included in MDIPA (Cat# 201334)
Anti-human CD27 (O323)	154Sm	Standard BioTools	Included in MDIPA (Cat# 201334)
Anti-human CD57 (HNK-1)	155Gd	Standard BioTools	Included in MDIPA (Cat# 201334)
Anti-human CD183/CXCR3 (G025H7)	156Gd	Standard BioTools	Included in MDIPA (Cat# 201334)
Anti-human CD185/CXCR5 (J252D4)	158Gd	Standard BioTools	Included in MDIPA (Cat# 201334)
Anti-human SYK (REA111)	159Tb	Miltenyi Biotec	Self-conjugated (custom)
Anti-human CD69 (FN50)	159Tb	BioLegend	Self-conjugated (Cat#310939)
Anti-human CD28 (CD28.2)	160Gd	Standard BioTools	Included in MDIPA (Cat# 201334)
Anti-human CD38 (HB-7)	161Dy	Standard BioTools	Included in MDIPA (Cat# 201334)
Anti-human Cleaved PARP (QA17A17)	162Dy	BioLegend	Self-conjugated (Cat#669902)
Anti-human PI3K p110D	162Dy	antibodies-online	Self-conjugated (Cat#ABIN2626813)
Anti-human CD56/NCAM (NCAM16.2)	163Dy	Standard BioTools	Included in MDIPA (Cat# 201334)
Anti-human TCRγδ (B1)	164Dy	Standard BioTools	Included in MDIPA (Cat# 201334)
Anti-human BTK (REA367)	165Ho	Miltenyi Biotec	Self-conjugated (custom)
Anti-human CD294/CRTH2 (BM16)	166Er	Standard BioTools	Included in MDIPA (Cat# 201334)
Anti-human CD197/CCR7 (G043H7)	167Er	Standard BioTools	Included in MDIPA (Cat# 201334)
Anti-human CD14 (63D3)	168Er	Standard BioTools	Included in MDIPA (Cat# 201334)
Anti-human LYN (F50712)	169Tm	NSJ Bioreagents	Self-conjugated (Cat# F50712-0.4ML)
Anti-human CD3 (UCHT1)	170Er	Standard BioTools	Included in MDIPA (Cat# 201334)
Anti-human CD20 (2H7)	171Yb	Standard BioTools	Included in MDIPA (Cat# 201334)
Anti-human CD66b (G10F5)	172Yb	Standard BioTools	Included in MDIPA (Cat# 201334)
Anti-human HLA-DR (LN3)	173Yb	Standard BioTools	Included in MDIPA (Cat# 201334)
Anti-human IgD (IA6-2)	174Yb	Standard BioTools	Included in MDIPA (Cat# 201334)
Anti-human Ki-67 (REA183)	175Lu	Miltenyi Biotec	Self-conjugated (Cat#130-108-060)
Anti-human CD127 (A019D5)	176Yb	Standard BioTools	Included in MDIPA (Cat# 201334)
Anti-human CD5 (REA782)	194Pt	Miltenyi Biotec	Self-conjugated (Cat#130-124-324)
Anti-human P53 (DO-7)	195Pt	BioLegend	Self-conjugated (Cat#645802)
Anti-human CD24 (ML5)	195Pt	BioLegend	Self-conjugated (Cat#311102)
Anti-human yH2AX (Ser139)(2F3)	196Pt	BioLegend	Self-conjugated (Cat#613402)
Anti-human CD69 (FN50)	196Pt	BioLegend	Self-conjugated (Cat#310939)
Anti-human Cleaved Caspase-3 (Asp175)(5A1E)	198Pt	Cell Signaling Technology	Self-conjugated (Cat#94530SF)
Anti-human Granzyme B (GB11)	198Pt	Standard BioTools	(Cat# 3198002B)
Anti-human CD47 (CC2C6)	209Bi	Standard BioTools	(Cat# 3209004B)
Anti-human PD-L1 (MIH1)	209Bi	Standard BioTools	(Cat# 3209014B)
Maxpar Direct Immune Profiling Assay (MDIPA)	30-marker dry antibody panel	Standard BioTools	Cat# 201334
Cell-ID Intercalator-Rh	103Rh	Standard BioTools	Included in MDIPA (Cat# 201334)
Cell-ID Intercalator-Ir	191Ir/193Ir	Standard BioTools	Cat# 201192B
Cell-ID IdU	Standard BioTools	Standard BioTools	Cat# 201127

### Sheet: Immunoblotting
Reagent or resource	Clone	Dilution	Company	Catalog
LYN	C13F9	1:1000	Cell Signaling	#2796
Alix	E6P9B	1:1000	Cell signaling	#92880
BTK	CD3H5	1:1000	Cell Signaling	#8547
CD19 (Intracellular Domain)	D4V4B	1:1000	Cell Signaling	#90176
CD47	ARC51804	1:1000	Abclonal	A21904
CD81	D3N2D	1:1000	Cell signaling	#56039
Flotelin-1	D2V7J	1:1000	Cell signaling	#18634
GM130	D6B1	1:1000	Cell signaling	#12480
HSP70	Polyclone	1:1000	Cell signaling	#4872
HSP90	C45G5	1:1000	Cell signaling	#4877
IgM	Polyclone	1:1000	Cell Signaling	#74293
SYK	D3Z1E	1:1000	Cell Signaling	#13198
Syntenin-1	EPR8102	1:1000	Abcam	ab133267

### Sheet: Flow_cytometry
Reagent or resource	Specification	Source	Identifier
Anti-human CD25	APC	BioLegend	302610
Anti-human CD123	PE	BioLegend	306006
Anti-human CD127	FITC	BioLegend	351312
Anti-human CD11c	APC/Fire 750	BioLegend	301645
Anti-human CD14	PE/Cy7	BioLegend	367112
Anti-human STAT3	PE	Cell Signaling Technology	63585S
Anti-human STAT5	AF488	Abcam	AB312890
Anti-human pSTAT3	BV421	BioLegend	651009
Anti-human pSTAT5	PE-Cy7	BioLegend	936907
Anti-human cleaved Caspase-3	AF647	BD Biosciences	570332
DAPI		BioLegend	422801

### Sheet: Incucyte
Reagent or resource	Specification	Source	Identifier
Anti-human CD25 (M-A251)	AF488	BioLegend	356115
Anti-human CD127 (HIL-7R-M21 )	PE	BD	561028
Cytotox NIR	NIR	Sartorius	4846

### Sheet: Immunogold
Reagent or resource	Specification	Source	Identifier
Anti-human CD9 (HI9a)	unlabeled	BioLegend	312102
Anti-human CD63 (H5C6)	unlabeled	BioLegend	353039
Anti-human CD81 (TAPA-1)	unlabeled	BioLegend	349514
Anti-human CD123 (6H6)	unlabeled	BioLegend	306002
Anti-human CD127 (A019D5)	unlabeled	BioLegend	351302
Anti-human IL3 (MP2-8F8)	unlabeled	BioLegend	503902
Isotype (MOPC-21)	unlabeled	BioLegend	400102
Isotype (RTK2071)	unlabeled	BioLegend	400401
